# Task-specific patterns of odorant receptor expression in worker antennae indicates a sensory filter regulating division of labor in ants

**DOI:** 10.1101/2023.01.20.524877

**Authors:** Marcel A. Caminer, Romain Libbrecht, Megha Majoe, David V. Ho, Peter Baumann, Susanne Foitzik

## Abstract

Division of labor (DOL) is a characteristic trait of insect societies, where tasks are generally performed by groups of specialized individuals. In social insects, young workers perform duties within the safety of the nest (e.g., brood care), while older ones undertake riskier tasks (e.g., foraging for food). This DOL remains dynamic, and workers may switch back and forth when colony needs require. Theoretical models propose that workers differ in their thresholds to take on certain tasks when confronted to task-related stimuli, resulting in variation in their response to such stimuli, task-specialization, and thus DOL. Such models assume that workers differ in how they respond to task-related information rather than in how they perceive such information. Here, we test the hypothesis that DOL rather stems from workers differing in their efficiency to detect task-related stimuli. We used transcriptomics to compare gene expression in the antennae and in the brain between nurses and foragers in the ant *Temnothorax longispinosus*. We found that seven times as many genes were differentially expressed between the behavioral phenotypes in the antennae compared to the brain. Moreover, nearly half of all odorant receptors genes were differentially expressed, with an overrepresentation of the 9-exon gene subfamily upregulated in the antennae of nurses. These findings suggest that nurses and foragers differ in how they perceive their olfactory environment, and task-related signals. The results of this study support the hypothesis that a sensory filter in the antennae predisposes workers to specialize in specific tasks, and may improve our understanding of DOL in insect societies.
