## Supplementary material for "Task-specific patterns of odorant receptor expression in worker antennae indicates a sensory filter regulating division of labor in ants": Dataset S2

### Sheet: Title_page
Supplementary information
Task-specific patterns of odorant receptor expression in worker antennae indicates a sensory filter regulating division of labor in ants
Marcel A. Caminer1, Romain Libbrecht1,2, Megha Majoe1, David Vuong Ho3, Susanne Foitzik1
1Institute of Organismic and Molecular Evolution, Johannes Gutenberg University Mainz, Germany
2Institut de Recherche sur la Biologie de l’Insecte, UMR 7261, CNRS, University of Tours, France
3Institute of Developmental and Neurobiology, Johannes Gutenberg University Mainz, Germany & Institute of Molecular Biology, IMB
This file contains two supplementary tables:
Dataset S2. OR subfamilies and orthogroups from the DEG lists between nurses and foragers in the antenna.

### Sheet: DEG_OR_subfamily
Genes	Up-regulated in	Subfamily	Tissue	log2FC	FDR (Padj)
tlon_OR257	Nurse	9-Exon	Antenna	-1.2	0
tlon_OR273	Nurse	9-Exon	Antenna	-1.29	0
tlon_OR340	Nurse	9-Exon	Antenna	-1.16	0
tlon_OR396	Nurse	9-Exon	Antenna	-1.24	0.0001
tlon_OR012	Nurse	9-Exon	Antenna	-0.72	0.0084
tlon_OR028	Nurse	9-Exon	Antenna	-0.74	0.0209
tlon_OR395	Nurse	9-Exon	Antenna	-0.76	0.0001
tlon_OR324	Nurse	9-Exon	Antenna	-0.35	0.0347
tlon_OR088	Nurse	9-Exon	Antenna	-0.74	0.021
tlon_OR056	Nurse	9-Exon	Antenna	-0.53	0.0451
tlon_OR064	Nurse	9-Exon	Antenna	-1.6	0
tlon_OR090	Nurse	9-Exon	Antenna	-1.12	0.0003
tlon_OR100	Nurse	9-Exon	Antenna	-2.84	0
tlon_OR124	Nurse	9-Exon	Antenna	-1.17	0.003
tlon_OR190	Nurse	9-Exon	Antenna	-2.79	0
tlon_OR208	Nurse	9-Exon	Antenna	-2.31	0
tlon_OR258	Nurse	9-Exon	Antenna	-1.91	0.0004
tlon_OR349	Nurse	9-Exon	Antenna	-0.77	0.0083
tlon_OR379	Nurse	9-Exon	Antenna	-1.61	0
tlon_OR075	Nurse	9-Exon	Antenna	-0.53	0.0077
tlon_OR037	Nurse	9-Exon	Antenna	-0.95	0.0001
tlon_OR389	Nurse	9-Exon	Antenna	-1.02	0.0182
tlon_OR411	Nurse	9-Exon	Antenna	-0.79	0.0044
tlon_OR053	Nurse	9-Exon	Antenna	-0.85	0
tlon_OR002	Nurse	9-Exon	Antenna	-2.42	0
tlon_OR160	Nurse	9-Exon	Antenna	-1.04	0.0001
tlon_OR168	Nurse	9-Exon	Antenna	-0.73	0.0072
tlon_OR179	Nurse	9-Exon	Antenna	-1.13	0.0001
tlon_OR239	Nurse	9-Exon	Antenna	-1.11	0.0002
tlon_OR288	Nurse	9-Exon	Antenna	-0.53	0.0359
tlon_OR365	Nurse	9-Exon	Antenna	-1.06	0.0007
tlon_OR115	Nurse	9-Exon	Antenna	-1.12	0
tlon_OR231	Nurse	9-Exon	Antenna	-0.94	0.0053
tlon_OR256	Nurse	9-Exon	Antenna	-0.6	0.0177
tlon_OR334	Nurse	9-Exon	Antenna	-0.9	0.0001
tlon_OR105	Nurse	9-Exon	Antenna	-1.92	0
tlon_OR104	Nurse	9-Exon	Antenna	-1.07	0.0007
tlon_OR200	Nurse	9-Exon	Antenna	-1.29	0.0001
tlon_OR297	Nurse	9-Exon	Antenna	-1.3	0
tlon_OR036	Nurse	9-Exon	Antenna	-0.56	0.0433
tlon_OR194	Nurse	9-Exon	Antenna	-0.78	0.0001
tlon_OR018	Nurse	9-Exon	Antenna	-1.21	0.0169
tlon_OR107	Nurse	9-Exon	Antenna	-0.74	0.0002
tlon_OR184	Nurse	9-Exon	Antenna	-1.03	0
tlon_OR359	Nurse	9-Exon	Antenna	-0.91	0.0001
tlon_OR299	Nurse	9-Exon	Antenna	-0.71	0.0461
tlon_OR307	Nurse	9-Exon	Antenna	-0.65	0.0056
tlon_OR306	Nurse	9-Exon	Antenna	-1.88	0
tlon_OR366	Nurse	9-Exon	Antenna	-1.86	0
tlon_OR170	Nurse	9-Exon	Antenna	-0.58	0.0142
tlon_OR339	Nurse	9-Exon	Antenna	-0.86	0.0009
tlon_OR360	Nurse	9-Exon	Antenna	-0.45	0.0048
tlon_OR089	Nurse	9-Exon	Antenna	-0.37	0.0007
tlon_OR069	Nurse	B	Antenna	-0.79	0.0009
tlon_OR161	Nurse	Orco	Antenna	-0.49	0.0017
tlon_OR006	Nurse	unassigned	Antenna	-2.69	0
tlon_OR042	Nurse	unassigned	Antenna	-0.67	0.0013
tlon_OR234	Nurse	unassigned	Antenna	-0.62	0.0135
tlon_OR294	Nurse	unassigned	Antenna	-0.57	0.0426
tlon_OR304	Nurse	unassigned	Antenna	-1.11	0
tlon_OR356	Nurse	unassigned	Antenna	-1.61	0.0011
tlon_OR077	Nurse	unassigned	Antenna	-0.93	0.0001
tlon_OR167	Nurse	unassigned	Antenna	-1.06	0
tlon_OR078	Nurse	unassigned	Antenna	-0.89	0.008
tlon_OR199	Nurse	unassigned	Antenna	-1.11	0.0004
tlon_OR169	Forager	9-Exon	Antenna	0.48	0.0011
tlon_OR096	Forager	9-Exon	Antenna	0.61	0
tlon_OR015	Forager	9-Exon	Antenna	0.61	0.0005
tlon_OR244	Forager	9-Exon	Antenna	0.45	0.0121
tlon_OR166	Forager	9-Exon	Antenna	0.63	0.0009
tlon_OR350	Forager	9-Exon	Antenna	0.68	0
tlon_OR068	Forager	9-Exon	Antenna	0.7	0
tlon_OR335	Forager	9-Exon	Antenna	0.36	0.0344
tlon_OR095	Forager	A	Antenna	0.72	0
tlon_OR112	Forager	A	Antenna	0.52	0.001
tlon_OR186	Forager	A	Antenna	0.51	0.0109
tlon_OR277	Forager	A	Antenna	0.48	0.0095
tlon_OR149	Forager	A	Antenna	0.58	0
tlon_OR276	Forager	C	Antenna	0.49	0.0157
tlon_OR346	Forager	D	Antenna	0.4	0.0075
tlon_OR032	Forager	D	Antenna	0.54	0.0201
tlon_OR013	Forager	E	Antenna	0.51	0.0154
tlon_OR049	Forager	E	Antenna	0.37	0.0017
tlon_OR205	Forager	E	Antenna	0.42	0.0024
tlon_OR292	Forager	E	Antenna	0.38	0.008
tlon_OR235	Forager	E	Antenna	0.43	0.0287
tlon_OR047	Forager	E	Antenna	0.62	0
tlon_OR383	Forager	E	Antenna	0.47	0.0235
tlon_OR260	Forager	E	Antenna	0.45	0.0023
tlon_OR347	Forager	E	Antenna	0.52	0.0002
tlon_OR285	Forager	E	Antenna	0.55	0.0005
tlon_OR162	Forager	E	Antenna	0.36	0.0053
tlon_OR374	Forager	E	Antenna	0.74	0.0128
tlon_OR019	Forager	E	Antenna	0.69	0
tlon_OR282	Forager	E	Antenna	0.67	0
tlon_OR159	Forager	F	Antenna	0.42	0.0023
tlon_OR281	Forager	F	Antenna	0.8	0
tlon_OR358	Forager	F	Antenna	0.5	0.0002
tlon_OR361	Forager	F	Antenna	0.56	0
tlon_OR041	Forager	H	Antenna	0.54	0
tlon_OR127	Forager	H	Antenna	0.78	0
tlon_OR267	Forager	H	Antenna	0.35	0.0057
tlon_OR280	Forager	H	Antenna	0.42	0.0133
tlon_OR192	Forager	H	Antenna	0.76	0.0009
tlon_OR275	Forager	H	Antenna	0.59	0.0007
tlon_OR290	Forager	H	Antenna	0.49	0.027
tlon_OR219	Forager	H	Antenna	0.7	0.0019
tlon_OR251	Forager	I3	Antenna	0.49	0.0264
tlon_OR278	Forager	K	Antenna	0.97	0.0026
tlon_OR143	Forager	K	Antenna	0.46	0.0003
tlon_OR022	Forager	L	Antenna	0.45	0.0019
tlon_OR320	Forager	L	Antenna	0.85	0.0003
tlon_OR092	Forager	L	Antenna	0.5	0.0004
tlon_OR332	Forager	L	Antenna	0.62	0.0012
tlon_OR345	Forager	L	Antenna	0.51	0.0007
tlon_OR071	Forager	L	Antenna	0.38	0.0134
tlon_OR327	Forager	L	Antenna	0.53	0.0013
tlon_OR045	Forager	L	Antenna	0.85	0
tlon_OR188	Forager	L	Antenna	0.45	0.0009
tlon_OR375	Forager	L	Antenna	0.47	0.0004
tlon_OR087	Forager	L	Antenna	0.34	0.0373
tlon_OR044	Forager	L	Antenna	0.44	0.0413
tlon_OR004	Forager	L	Antenna	0.4	0.0112
tlon_OR344	Forager	L	Antenna	0.43	0.0025
tlon_OR079	Forager	L	Antenna	0.51	0.0019
tlon_OR223	Forager	L	Antenna	0.58	0.0002
tlon_OR262	Forager	L	Antenna	0.43	0.0441
tlon_OR398	Forager	L	Antenna	0.37	0.0369
tlon_OR147	Forager	L	Antenna	0.31	0.043
tlon_OR129	Forager	L	Antenna	0.42	0.0145
tlon_OR046	Forager	L	Antenna	0.53	0.0014
tlon_OR093	Forager	L	Antenna	0.43	0.0235
tlon_OR240	Forager	L	Antenna	0.49	0.0025
tlon_OR352	Forager	L	Antenna	0.39	0.0097
tlon_OR001	Forager	L	Antenna	0.51	0
tlon_OR081	Forager	L	Antenna	0.56	0.0089
tlon_OR157	Forager	M	Antenna	0.53	0.0032
tlon_OR269	Forager	M	Antenna	0.44	0.0021
tlon_OR316	Forager	M	Antenna	0.49	0.0101
tlon_OR025	Forager	N	Antenna	0.61	0.0001
tlon_OR271	Forager	N	Antenna	0.97	0
tlon_OR126	Forager	N	Antenna	0.57	0.0006
tlon_OR152	Forager	O	Antenna	0.45	0.0007
tlon_OR119	Forager	P	Antenna	0.41	0.0056
tlon_OR284	Forager	P	Antenna	0.47	0.0001
tlon_OR318	Forager	P	Antenna	0.52	0
tlon_OR322	Forager	P	Antenna	0.68	0
tlon_OR156	Forager	P	Antenna	0.73	0
tlon_OR182	Forager	P	Antenna	0.56	0.0004
tlon_OR217	Forager	P	Antenna	0.51	0.0001
tlon_OR415	Forager	P	Antenna	0.43	0.0032
tlon_OR010	Forager	R	Antenna	0.57	0.0002
tlon_OR403	Forager	S	Antenna	0.4	0.0083
tlon_OR038	Forager	T	Antenna	0.53	0.0107
tlon_OR116	Forager	T	Antenna	0.71	0.0185
tlon_OR222	Forager	T	Antenna	0.78	0.0006
tlon_OR348	Forager	T	Antenna	0.48	0.0208
tlon_OR060	Forager	unassigned	Antenna	0.39	0.0024
tlon_OR062	Forager	unassigned	Antenna	0.5	0
tlon_OR065	Forager	unassigned	Antenna	0.4	0.0382
tlon_OR133	Forager	unassigned	Antenna	0.49	0.003
tlon_OR151	Forager	unassigned	Antenna	0.5	0.0025
tlon_OR175	Forager	unassigned	Antenna	0.48	0.0211
tlon_OR261	Forager	unassigned	Antenna	0.73	0
tlon_OR268	Forager	unassigned	Antenna	0.47	0.0014
tlon_OR272	Forager	unassigned	Antenna	0.49	0.0063
tlon_OR326	Forager	unassigned	Antenna	0.66	0
tlon_OR353	Forager	unassigned	Antenna	0.48	0.0008
tlon_OR370	Forager	unassigned	Antenna	0.35	0.0111
tlon_OR380	Forager	unassigned	Antenna	0.38	0.0303
tlon_OR381	Forager	unassigned	Antenna	0.48	0.0363
tlon_OR393	Forager	unassigned	Antenna	0.38	0.0311
tlon_OR409	Forager	unassigned	Antenna	0.46	0.0144
tlon_OR410	Forager	unassigned	Antenna	0.41	0.0181
tlon_OR029	Forager	unassigned	Antenna	0.43	0.0007
tlon_OR163	Forager	unassigned	Antenna	0.37	0.0067
tlon_OR371	Forager	unassigned	Antenna	0.47	0.0025
tlon_OR405	Forager	unassigned	Antenna	0.42	0.0177
tlon_OR030	Forager	unassigned	Antenna	0.33	0.025
tlon_OR407	Forager	unassigned	Antenna	0.44	0.0038
tlon_OR337	Forager	unassigned	Antenna	0.32	0.0103
tlon_OR117	Forager	unassigned	Antenna	0.38	0.0242
tlon_OR330	Forager	unassigned	Antenna	0.69	0.0004
tlon_OR319	Forager	unassigned	Antenna	0.49	0.0001
tlon_OR108	Forager	V	Antenna	0.46	0.0167
tlon_OR051	Forager	V	Antenna	0.36	0.0346
tlon_OR173	Forager	V	Antenna	0.64	0
tlon_OR181	Forager	V	Antenna	0.41	0.0245
tlon_OR296	Forager	V	Antenna	0.67	0.0009
tlon_OR329	Forager	V	Antenna	0.35	0.0368
tlon_OR402	Forager	V	Antenna	0.42	0.008
tlon_OR385	Forager	V	Antenna	0.55	0.0022
tlon_OR255	Forager	V	Antenna	0.63	0.0001
tlon_OR315	Forager	V	Antenna	0.61	0.0003
tlon_OR066	Forager	V	Antenna	0.45	0.0017
tlon_OR189	Forager	V	Antenna	0.49	0.0224
tlon_OR230	Forager	V	Antenna	0.45	0.0083
tlon_OR128	Forager	V	Antenna	0.54	0.0072
tlon_OR351	Forager	V	Antenna	0.49	0.0001
tlon_OR091	Forager	V	Antenna	0.43	0.0077
tlon_OR213	Forager	V	Antenna	0.44	0.0011
tlon_OR392	Forager	Y	Antenna	0.42	0.0113
tlon_OR080	Nurse	V	Brain	-1.0585	0.0176089

### Sheet: Orthogroup_OR
Orthogroup	Subfamily	Temnothorax longispinosus (ORs)	Atta cephalotes (ORs)	Acromyrmex echinatior (ORs)	Camponotus floridanus (ORs)	Harpegnathos saltator (ORs)	Solenopsis invicta (ORs)
OG0000001	9-Exon	tlon_OR183	AceOr302, AceOr303, AceOr304, AceOr307, AceOr311, AceOr312, AceOr313, AceOr314, AceOr315, AceOr316, AceOr317, AceOr318, AceOr319, AceOr321, AceOr322, AceOr323, AceOr324, AceOr325	AecOr295, AecOr296, AecOr298, AecOr299, AecOr300, AecOr301, AecOr302, AecOr303, AecOr304, AecOr305, AecOr306, AecOr307, AecOr309, AecOr310		HsOr307, HsOr309, HsOr328	SinvOr368
OG0000003	9-Exon	tlon_OR257, tlon_OR396, tlon_OR340, tlon_OR273	AceOr361, AceOr363, AceOr364, AceOr365, AceOr368, AceOr369, AceOr372, AceOr376, AceOr381, AceOr382	AecOr362, AecOr363, AecOr364, AecOr366, AecOr367, AecOr368, AecOr373, AecOr374, AecOr375	CfOr334		SinvOr394, SinvOr395, SinvOr397, SinvOr398, SinvOr402, SinvOr404, SinvOr407
OG0000011	9-Exon	tlon_OR150	AceOr397	AecOr408, AecOr409	CfOr310, CfOr384, CfOr385, CfOr386	HsOr247, HsOr264, HsOr265, HsOr266, HsOr267, HsOr270, HsOr271, HsOr272, HsOr295, HsOr296	SinvOr416
OG0000012	9-Exon	tlon_OR028, tlon_OR264, tlon_OR140, tlon_OR012, tlon_OR395, tlon_OR210	AceOr399, AceOr403, AceOr404, AceOr405	AecOr380, AecOr381, AecOr382	CfOr343, CfOr344	HsOr369	SinvOr323, SinvOr327, SinvOr328
OG0000015	9-Exon	tlon_OR169, tlon_OR125, tlon_OR309, tlon_OR040, tlon_OR324, tlon_OR057	AceOr344, AceOr421	AecOr345	CfOr265, CfOr266, CfOr267, CfOr300, CfOr345, CfOr346	HsOr370	SinvOr304, SinvOr305
OG0000016	9-Exon	tlon_OR096	AceOr347, AceOr350	AecOr349, AecOr351, AecOr352, AecOr353	CfOr275, CfOr276, CfOr297, CfOr330, CfOr360	HsOr305	SinvOr294, SinvOr295, SinvOr296, SinvOr297, SinvOr301
OG0000017	9-Exon	tlon_OR088	AceOr384, AceOr386, AceOr388, AceOr389, AceOr390, AceOr391, AceOr392, AceOr394	AecOr406, AecOr419, AecOr420, AecOr423			SinvOr421, SinvOr424, SinvOr425, SinvOr428, SinvOr429
OG0000018	9-Exon	tlon_OR298, tlon_OR033, tlon_OR114, tlon_OR394, tlon_OR311, tlon_OR286	AceOr409, AceOr410	AecOr425, AecOr427, AecOr428	CfOr279, CfOr281, CfOr286, CfOr406	HsOr257, HsOr258, HsOr352
OG0000021	9-Exon	tlon_OR131, tlon_OR064, tlon_OR208, tlon_OR349, tlon_OR090, tlon_OR100, tlon_OR379, tlon_OR056, tlon_OR258, tlon_OR124, tlon_OR190	AceOr383	AecOr405	CfOr301, CfOr302, CfOr327		SinvOr430
OG0000028	9-Exon	tlon_OR075	AceOr301	AecOr311, AecOr312, AecOr313, AecOr314	CfOr348, CfOr349, CfOr350, CfOr393	HsOr308, HsOr329	SinvOr372, SinvOr381, SinvOr383
OG0000029	9-Exon	tlon_OR015, tlon_OR178	AceOr352, AceOr353, AceOr355, AceOr356, AceOr357, AceOr420	AecOr355, AecOr396		HsOr243, HsOr376	SinvOr283, SinvOr284, SinvOr285
OG0000032	9-Exon	tlon_OR389, tlon_OR411, tlon_OR406, tlon_OR037	AceOr283, AceOr284, AceOr285, AceOr287	AecOr332, AecOr335	CfOr361, CfOr362, CfOr363		SinvOr348
OG0000035	9-Exon	tlon_OR203, tlon_OR053, tlon_OR070	AceOr329, AceOr330	AecOr289	CfOr398, CfOr399, CfOr400	HsOr323, HsOr324, HsOr325	SinvOr330
OG0000036	9-Exon	tlon_OR376, tlon_OR252	AceOr407, AceOr411, AceOr412	AecOr431, AecOr432, AecOr433	CfOr283		SinvOr458, SinvOr459, SinvOr460, SinvOr462
OG0000043	9-Exon	tlon_OR008, tlon_OR113, tlon_OR020	AceOr413	AecOr383, AecOr386	CfOr390, CfOr391	HsOr362, HsOr363	SinvOr464
OG0000045	9-Exon	tlon_OR239, tlon_OR288, tlon_OR179, tlon_OR002, tlon_OR365, tlon_OR160, tlon_OR168			CfOr303		SinvOr436, SinvOr437, SinvOr438
OG0000048	9-Exon	tlon_OR334, tlon_OR109, tlon_OR256, tlon_OR115, tlon_OR231	AceOr331	AecOr414, AecOr416, AecOr418			SinvOr384
OG0000049	9-Exon	tlon_OR418, tlon_OR196, tlon_OR413			CfOr374	HsOr289, HsOr290, HsOr291, HsOr292, HsOr293	SinvOr435
OG0000056	9-Exon	tlon_OR105	AceOr291, AceOr293	AecOr323, AecOr325	CfOr357	HsOr346, HsOr348	SinvOr333
OG0000057	9-Exon	tlon_OR297, tlon_OR391, tlon_OR200, tlon_OR104		AecOr403	CfOr308, CfOr309, CfOr329		SinvOr385
OG0000059	9-Exon				CfOr318, CfOr319, CfOr320, CfOr325, CfOr326, CfOr331, CfOr367, CfOr404, CfOr407
OG0000068	9-Exon	tlon_OR201, tlon_OR027, tlon_OR367, tlon_OR084	AceOr417, AceOr419	AecOr391			SinvOr309
OG0000070	9-Exon					HsOr315, HsOr316, HsOr317, HsOr318, HsOr319, HsOr320, HsOr321, HsOr322
OG0000079	9-Exon	tlon_OR153, tlon_OR314	AceOr300		CfOr351	HsOr331	SinvOr451, SinvOr452
OG0000080	9-Exon		AceOr326, AceOr327	AecOr291, AecOr292	CfOr396	HsOr313	SinvOr339
OG0000081	9-Exon	tlon_OR244	AceOr333, AceOr338	AecOr337, AecOr339, AecOr340, AecOr341
OG0000082	9-Exon	tlon_OR317, tlon_OR166	AceOr351, AceOr354	AecOr354, AecOr397	CfOr273
OG0000083	9-Exon	tlon_OR243, tlon_OR036		AecOr388		HsOr262	SinvOr306, SinvOr307, SinvOr318
OG0000084	9-Exon	tlon_OR194		AecOr404	CfOr328	HsOr282, HsOr286	SinvOr431, SinvOr434
OG0000086	9-Exon	tlon_OR018, tlon_OR107			CfOr337, CfOr352	HsOr335, HsOr336	SinvOr354
OG0000087	9-Exon				CfOr377, CfOr378, CfOr379, CfOr380, CfOr381, CfOr382, CfOr383
OG0000088	9-Exon	tlon_OR184				HsOr338	SinvOr355, SinvOr361, SinvOr362, SinvOr364, SinvOr367
OG0000112	9-Exon	tlon_OR359	AceOr282	AecOr336	CfOr364		SinvOr342, SinvOr343
OG0000113	9-Exon		AceOr294	AecOr322	CfOr354, CfOr355	HsOr343, HsOr344
OG0000114	9-Exon	tlon_OR299	AceOr328	AecOr290	CfOr397	HsOr314	SinvOr338
OG0000115	9-Exon	tlon_OR253	AceOr346, AceOr348	AecOr350	CfOr296, CfOr298
OG0000116	9-Exon	tlon_OR350	AceOr359	AecOr394	CfOr341	HsOr244	SinvOr290
OG0000117	9-Exon	tlon_OR148	AceOr415	AecOr390	CfOr388	HsOr260	SinvOr315
OG0000118	9-Exon	tlon_OR068	AceOr423	AecOr435	CfOr365, CfOr366		SinvOr467
OG0000122	9-Exon			AecOr410, AecOr411	CfOr372, CfOr373, CfOr376		SinvOr420
OG0000124	9-Exon				CfOr277, CfOr278, CfOr293, CfOr294, CfOr295, CfOr312
OG0000145	9-Exon	tlon_OR307	AceOr288	AecOr329		HsOr350	SinvOr344
OG0000146	9-Exon		AceOr298	AecOr318, AecOr319	CfOr353	HsOr339
OG0000147	9-Exon	tlon_OR241	AceOr341	AecOr342	CfOr270		SinvOr468
OG0000148	9-Exon	tlon_OR011	AceOr342	AecOr343	CfOr269		SinvOr469
OG0000149	9-Exon	tlon_OR083	AceOr370, AceOr422	AecOr369			SinvOr414
OG0000155	9-Exon	tlon_OR382		AecOr326	CfOr358	HsOr345	SinvOr331
OG0000156	9-Exon	tlon_OR061		AecOr429	CfOr282	HsOr256	SinvOr466
OG0000162	9-Exon				CfOr304, CfOr332, CfOr333, CfOr335, CfOr336
OG0000163	9-Exon				CfOr311, CfOr314, CfOr315, CfOr316, CfOr317
OG0000164	9-Exon					HsOr357, HsOr358, HsOr359, HsOr360, HsOr361
OG0000169	9-Exon	tlon_OR035	AceOr345	AecOr346	CfOr299
OG0000170	9-Exon	tlon_OR335	AceOr358			HsOr245	SinvOr289
OG0000171	9-Exon	tlon_OR366, tlon_OR306	AceOr360	AecOr361
OG0000175	9-Exon	tlon_OR170		AecOr293	CfOr395		SinvOr337
OG0000176	9-Exon			AecOr294		HsOr310	SinvOr370, SinvOr371
OG0000177	9-Exon			AecOr320		HsOr341	SinvOr352, SinvOr353
OG0000180	9-Exon				CfOr289, CfOr290, CfOr291, CfOr292
OG0000181	9-Exon	tlon_OR054			CfOr389	HsOr261	SinvOr314
OG0000186	9-Exon					HsOr273, HsOr274, HsOr275, HsOr276
OG0000187	9-Exon	tlon_OR145, tlon_OR408				HsOr340	SinvOr351
OG0000196	9-Exon		AceOr289	AecOr328			SinvOr329
OG0000197	9-Exon		AceOr373, AceOr374	AecOr372
OG0000198	9-Exon	tlon_OR416	AceOr414	AecOr387
OG0000200	9-Exon			AecOr321		HsOr342	SinvOr341
OG0000201	9-Exon	tlon_OR339		AecOr327	CfOr359
OG0000202	9-Exon	tlon_OR360		AecOr370			SinvOr393
OG0000203	9-Exon	tlon_OR209		AecOr384	CfOr392
OG0000209	9-Exon				CfOr284, CfOr285, CfOr287
OG0000210	9-Exon				CfOr338, CfOr339, CfOr340
OG0000217	9-Exon					HsOr249, HsOr250, HsOr251
OG0000218	9-Exon					HsOr306, HsOr326, HsOr327
OG0000219	9-Exon					HsOr364, HsOr365, HsOr366
OG0000240	9-Exon	tlon_OR089			CfOr268
OG0000241	9-Exon				CfOr271, CfOr272
OG0000249	9-Exon					HsOr278, HsOr279
OG0000250	9-Exon					HsOr281, HsOr283
OG0000251	9-Exon					HsOr284, HsOr285
OG0000252	9-Exon					HsOr300, HsOr301
OG0000253	9-Exon	tlon_OR341				HsOr332
OG0000002	A	tlon_OR112, tlon_OR121, tlon_OR095, tlon_OR313, tlon_OR186, tlon_OR277	AceOr3, AceOr5, AceOr7, AceOr9	AecOr2, AecOr5, AecOr7	CfOr193, CfOr195, CfOr197	HsOr192, HsOr193, HsOr194, HsOr195, HsOr196, HsOr197, HsOr198, HsOr199, HsOr200, HsOr201, HsOr206, HsOr207, HsOr208	SinvOr228, SinvOr231
OG0000060	A	tlon_OR149, tlon_OR328	AceOr2	AecOr10, AecOr9		HsOr202	SinvOr229, SinvOr230
OG0000119	A			AecOr6	CfOr196		SinvOr222, SinvOr223, SinvOr225, SinvOr226
OG0000207	A	tlon_OR110			CfOr198		SinvOr220
OG0000216	A					HsOr203, HsOr204, HsOr205
OG0000090	B	tlon_OR069	AceOr11	AecOr13	CfOr188	HsOr188	SinvOr212
OG0000129	C	tlon_OR276	AceOr12		CfOr217	HsOr219	SinvOr242
OG0000038	D	tlon_OR023, tlon_OR043, tlon_OR185, tlon_OR346	AceOr15	AecOr15, AecOr16	CfOr258, CfOr259, CfOr261, CfOr262	HsOr184
OG0000071	D	tlon_OR032	AceOr14	AecOr17	CfOr263	HsOr182, HsOr183	SinvOr279
OG0000091	D		AceOr13	AecOr18	CfOr260, CfOr264	HsOr181	SinvOr278
OG0000000	E	tlon_OR013, tlon_OR198, tlon_OR205, tlon_OR216, tlon_OR292, tlon_OR049	AceOr44, AceOr45, AceOr46, AceOr49, AceOr50, AceOr51	AecOr48, AecOr49, AecOr50, AecOr52, AecOr53, AecOr54	CfOr249, CfOr252, CfOr253, CfOr254, CfOr255, CfOr256, CfOr257	HsOr226, HsOr227, HsOr228, HsOr229, HsOr230, HsOr231, HsOr232, HsOr233, HsOr234, HsOr235, HsOr236, HsOr237, HsOr238	SinvOr246, SinvOr247, SinvOr248, SinvOr250, SinvOr251
OG0000025	E	tlon_OR177, tlon_OR235	AceOr33, AceOr34, AceOr35	AecOr24, AecOr25, AecOr26	CfOr245		SinvOr260, SinvOr261, SinvOr262, SinvOr264, SinvOr265, SinvOr266
OG0000026	E	tlon_OR050	AceOr40, AceOr41, AceOr42	AecOr44, AecOr45	CfOr218, CfOr229, CfOr230, CfOr231, CfOr232	HsOr240, HsOr241, HsOr242	SinvOr275
OG0000030	E	tlon_OR383, tlon_OR417, tlon_OR106, tlon_OR047	AceOr25, AceOr26	AecOr34, AecOr35, AecOr36, AecOr37	CfOr222, CfOr223	HsOr221	SinvOr272
OG0000039	E	tlon_OR342	AceOr43	AecOr55	CfOr233, CfOr234, CfOr250, CfOr251	HsOr239, HsOr373	SinvOr243, SinvOr244
OG0000051	E	tlon_OR347, tlon_OR260	AceOr18, AceOr19	AecOr41, AecOr42		HsOr223	SinvOr254, SinvOr255
OG0000061	E	tlon_OR285, tlon_OR034	AceOr27, AceOr28	AecOr31, AecOr33	CfOr224	HsOr220
OG0000072	E	tlon_OR162	AceOr22	AecOr38	CfOr219, CfOr220	HsOr222, HsOr224
OG0000073	E	tlon_OR301, tlon_OR197, tlon_OR374	AceOr37	AecOr22	CfOr241		SinvOr267
OG0000074	E	tlon_OR136	AceOr39	AecOr20	CfOr237, CfOr238, CfOr239		SinvOr269
OG0000092	E	tlon_OR282, tlon_OR019	AceOr31	AecOr28	CfOr227	HsOr374
OG0000093	E	tlon_OR291	AceOr32	AecOr27	CfOr246, CfOr247		SinvOr256
OG0000130	E		AceOr20, AceOr21	AecOr39, AecOr40			SinvOr253
OG0000150	E	tlon_OR363		AecOr32	CfOr226		SinvOr258, SinvOr259
OG0000172	E	tlon_OR144		AecOr19	CfOr236		SinvOr270
OG0000192	E	tlon_OR072	AceOr36	AecOr23
OG0000193	E		AceOr38		CfOr240		SinvOr268
OG0000223	E		AceOr17	AecOr43
OG0000224	E		AceOr48	AecOr51
OG0000225	E		AceOr53	AecOr46
OG0000238	E	tlon_OR211			CfOr225
OG0000239	E				CfOr243, CfOr244
OG0000008	F	tlon_OR159, tlon_OR397, tlon_OR233, tlon_OR390, tlon_OR361, tlon_OR212, tlon_OR358, tlon_OR274, tlon_OR281	AceOr55, AceOr56, AceOr57, AceOr58, AceOr59	AecOr57, AecOr59, AecOr60, AecOr61	CfOr191	HsOr191	SinvOr213, SinvOr216
OG0000165	G	tlon_OR135	AceOr60		CfOr203, CfOr204
OG0000013	H	tlon_OR267, tlon_OR279, tlon_OR204, tlon_OR242, tlon_OR041, tlon_OR280, tlon_OR220, tlon_OR127, tlon_OR139	AceOr66, AceOr71, AceOr72	AecOr68, AecOr73, AecOr74	CfOr206, CfOr207		SinvOr239
OG0000040	H	tlon_OR191, tlon_OR192, tlon_OR098	AceOr64, AceOr65, AceOr67	AecOr66, AecOr67, AecOr69	CfOr210		SinvOr233
OG0000052	H	tlon_OR275	AceOr63	AecOr65, AecOr75	CfOr209	HsOr210, HsOr211, HsOr212	SinvOr236
OG0000062	H	tlon_OR290	AceOr61	AecOr63	CfOr200	HsOr209, HsOr217, HsOr218	SinvOr237
OG0000094	H	tlon_OR238	AceOr69, AceOr70	AecOr71, AecOr72		HsOr213
OG0000131	H	tlon_OR219	AceOr74	AecOr77	CfOr214	HsOr214
OG0000132	H	tlon_OR164	AceOr75	AecOr76	CfOr215		SinvOr235
OG0000173	H			AecOr70	CfOr213	HsOr216	SinvOr234
OG0000226	H		AceOr62	AecOr64
OG0000133	I	tlon_OR310	AceOr76	AecOr79		HsOr177	SinvOr204
OG0000134	I2	tlon_OR195	AceOr77		CfOr402	HsOr377	SinvOr280
OG0000135	I3	tlon_OR251	AceOr78	AecOr81	CfOr403		SinvOr281
OG0000095	J	tlon_OR246	AceOr79	AecOr82	CfOr190	HsOr189	SinvOr209
OG0000136	J	tlon_OR003	AceOr80	AecOr83	CfOr189	HsOr190
OG0000096	K	tlon_OR278	AceOr81	AecOr85	CfOr47	HsOr42	SinvOr2
OG0000097	K	tlon_OR143	AceOr82	AecOr84	CfOr48	HsOr43	SinvOr3
OG0000006	L	tlon_OR320, tlon_OR101, tlon_OR022	AceOr128, AceOr129, AceOr130, AceOr133, AceOr136, AceOr137	AecOr104, AecOr105, AecOr108, AecOr112, AecOr113, AecOr114	CfOr20, CfOr21	HsOr10, HsOr13, HsOr14, HsOr15, HsOr16, HsOr17	SinvOr15, SinvOr16
OG0000009	L	tlon_OR345, tlon_OR218, tlon_OR092, tlon_OR063, tlon_OR332, tlon_OR158	AceOr107, AceOr108, AceOr109, AceOr112, AceOr113, AceOr115	AecOr125, AecOr126, AecOr127, AecOr129, AecOr130, AecOr131		HsOr3, HsOr58	SinvOr28
OG0000014	L	tlon_OR327, tlon_OR071	AceOr119, AceOr120, AceOr121, AceOr123, AceOr124, AceOr126	AecOr116, AecOr119, AecOr120, AecOr122, AecOr123	CfOr17	HsOr4, HsOr7	SinvOr24, SinvOr25
OG0000019	L	tlon_OR373, tlon_OR338, tlon_OR045	AceOr150, AceOr151, AceOr152, AceOr153, AceOr154	AecOr91, AecOr92, AecOr93, AecOr94	CfOr36, CfOr37, CfOr38, CfOr39		SinvOr33
OG0000020	L	tlon_OR188	AceOr156, AceOr157	AecOr87, AecOr88, AecOr89, AecOr90	CfOr35, CfOr41, CfOr42, CfOr43	HsOr35, HsOr36, HsOr37	SinvOr36, SinvOr37, SinvOr38
OG0000023	L	tlon_OR375	AceOr134, AceOr139, AceOr143, AceOr145	AecOr100, AecOr102, AecOr107	CfOr24, CfOr25, CfOr28	HsOr20	SinvOr41, SinvOr42, SinvOr43, SinvOr45
OG0000027	L	tlon_OR087, tlon_OR249	AceOr85	AecOr149, AecOr151	CfOr3, CfOr4, CfOr5, CfOr6, CfOr7, CfOr8	HsOr48	SinvOr12, SinvOr13, SinvOr9
OG0000033	L	tlon_OR044, tlon_OR099	AceOr91, AceOr92, AceOr94, AceOr96	AecOr140, AecOr141	CfOr10, CfOr9	HsOr52, HsOr53	SinvOr8
OG0000034	L	tlon_OR414, tlon_OR004	AceOr147, AceOr148, AceOr149	AecOr95, AecOr96, AecOr97	CfOr32, CfOr33, CfOr34	HsOr23	SinvOr35
OG0000046	L	tlon_OR344, tlon_OR399	AceOr125	AecOr117, AecOr118	CfOr14	HsOr5, HsOr6	SinvOr26, SinvOr27
OG0000053	L	tlon_OR262, tlon_OR223, tlon_OR378, tlon_OR419, tlon_OR079, tlon_OR398	AceOr116	AecOr124		HsOr57
OG0000063	L	tlon_OR147	AceOr83	AecOr153	CfOr2	HsOr44, HsOr46	SinvOr10, SinvOr11
OG0000064	L		AceOr87, AceOr88, AceOr89	AecOr144, AecOr145, AecOr146		HsOr49, HsOr50
OG0000065	L	tlon_OR388, tlon_OR129	AceOr146	AecOr98	CfOr31	HsOr22	SinvOr30, SinvOr31
OG0000075	L	tlon_OR076	AceOr131	AecOr111		HsOr11, HsOr9	SinvOr20, SinvOr21
OG0000076	L		AceOr158	AecOr86		HsOr30, HsOr31, HsOr32, HsOr39	SinvOr34
OG0000098	L	tlon_OR046	AceOr97	AecOr138	CfOr11	HsOr54	SinvOr4
OG0000120	L	tlon_OR093, tlon_OR224		AecOr136	CfOr13	HsOr56	SinvOr18
OG0000137	L	tlon_OR240	AceOr98	AecOr137	CfOr12		SinvOr19
OG0000138	L	tlon_OR333	AceOr127	AecOr115	CfOr18	HsOr8
OG0000139	L	tlon_OR352	AceOr138	AecOr103		HsOr18	SinvOr17
OG0000140	L		AceOr159	AecOr154	CfOr44	HsOr40	SinvOr46
OG0000151	L	tlon_OR001		AecOr101, AecOr99	CfOr29	HsOr21
OG0000152	L	tlon_OR387		AecOr106	CfOr22	HsOr19	SinvOr29
OG0000166	L		AceOr90	AecOr143		HsOr51	SinvOr7
OG0000167	L		AceOr100, AceOr103	AecOr134, AecOr135
OG0000174	L			AecOr109, AecOr110		HsOr12	SinvOr23
OG0000211	L					HsOr25, HsOr26, HsOr28
OG0000212	L	tlon_OR081				HsOr38	SinvOr32
OG0000213	L					HsOr45, HsOr47, HsOr55
OG0000227	L		AceOr105	AecOr133
OG0000228	L		AceOr106	AecOr132
OG0000229	L		AceOr110	AecOr128
OG0000233	L				CfOr46	HsOr41
OG0000242	L					HsOr2, HsOr59
OG0000243	L					HsOr27, HsOr29
OG0000077	M	tlon_OR157, tlon_OR412	AceOr162	AecOr158, AecOr160		HsOr62	SinvOr48
OG0000099	M	tlon_OR122	AceOr160	AecOr157	CfOr60	HsOr61	SinvOr49
OG0000100	M	tlon_OR269	AceOr161	AecOr159	CfOr58	HsOr64	SinvOr47
OG0000153	M	tlon_OR316		AecOr155	CfOr61	HsOr60	SinvOr50
OG0000047	N	tlon_OR271, tlon_OR025	AceOr167, AceOr168	AecOr163	CfOr54, CfOr55, CfOr56, CfOr57	HsOr65
OG0000078	N	tlon_OR031	AceOr165	AecOr162	CfOr59	HsOr63	SinvOr56, SinvOr57
OG0000121	N	tlon_OR165		AecOr166	CfOr68	HsOr72	SinvOr53, SinvOr54
OG0000194	N	tlon_OR126	AceOr170	AecOr167
OG0000037	unassigned						SinvOr140, SinvOr142, SinvOr144, SinvOr146, SinvOr147, SinvOr148, SinvOr149, SinvOr150, SinvOr151, SinvOr152, SinvOr153, SinvOr154, SinvOr155
OG0000126	unassigned						SinvOr374, SinvOr375, SinvOr377, SinvOr378, SinvOr379, SinvOr380
OG0000127	unassigned	tlon_OR293, tlon_OR141					SinvOr102, SinvOr103, SinvOr104, SinvOr105
OG0000128	unassigned	tlon_OR039, tlon_OR005, tlon_OR180, tlon_OR321					SinvOr119, SinvOr132
OG0000188	unassigned	tlon_OR052, tlon_OR300, tlon_OR021				HsOr375
OG0000189	unassigned	tlon_OR077, tlon_OR167					SinvOr444, SinvOr448
OG0000190	unassigned	tlon_OR163, tlon_OR371, tlon_OR029, tlon_OR094
OG0000191	unassigned	tlon_OR207, tlon_OR289, tlon_OR078, tlon_OR283
OG0000220	unassigned	tlon_OR193, tlon_OR362					SinvOr388
OG0000221	unassigned	tlon_OR237					SinvOr92, SinvOr93
OG0000222	unassigned	tlon_OR111, tlon_OR377, tlon_OR007
OG0000254	unassigned	tlon_OR405					SinvOr282
OG0000255	unassigned	tlon_OR155					SinvOr291
OG0000256	unassigned						SinvOr412, SinvOr413
OG0000257	unassigned						SinvOr439, SinvOr443
OG0000258	unassigned						SinvOr5, SinvOr6
OG0000259	unassigned	tlon_OR026					SinvOr96
OG0000260	unassigned	tlon_OR400					SinvOr134
OG0000261	unassigned	tlon_OR024, tlon_OR082
OG0000262	unassigned	tlon_OR407, tlon_OR030
OG0000263	unassigned	tlon_OR097, tlon_OR337
OG0000264	unassigned	tlon_OR117, tlon_OR330
OG0000265	unassigned	tlon_OR308, tlon_OR134
OG0000266	unassigned	tlon_OR199, tlon_OR171
OG0000267	unassigned	tlon_OR202, tlon_OR174
OG0000268	unassigned	tlon_OR214, tlon_OR384
OG0000269	unassigned	tlon_OR343, tlon_OR312
OG0000270	unassigned	tlon_OR319, tlon_OR401
OG0000168	O	tlon_OR152	AceOr172	AecOr168	CfOr52
OG0000089	Orco	tlon_OR161	Acep\Orco	Aech\Orco	CfOrco	HsOrco	SinvOr1
OG0000005	P	tlon_OR284, tlon_OR059, tlon_OR318, tlon_OR119, tlon_OR322, tlon_OR130	AceOr179, AceOr180, AceOr181, AceOr182, AceOr183	AecOr176, AecOr177, AecOr179, AecOr180, AecOr181, AecOr182		HsOr75, HsOr76, HsOr77	SinvOr60, SinvOr61, SinvOr62, SinvOr63, SinvOr64, SinvOr67, SinvOr68, SinvOr69
OG0000024	P	tlon_OR156	AceOr173	AecOr169, AecOr170	CfOr100, CfOr101, CfOr62, CfOr63, CfOr64, CfOr66, CfOr70, CfOr88, CfOr96, CfOr97, CfOr98, CfOr99
OG0000066	P	tlon_OR228	AceOr176	AecOr173	CfOr69, CfOr94	HsOr67, HsOr68	SinvOr58
OG0000101	P	tlon_OR217, tlon_OR182	AceOr174	AecOr171		HsOr71	SinvOr59
OG0000102	P	tlon_OR415	AceOr177	AecOr174	CfOr92	HsOr74	SinvOr70
OG0000157	P				CfOr74, CfOr75, CfOr78, CfOr79, CfOr80
OG0000158	P				CfOr82, CfOr83, CfOr84, CfOr85, CfOr86
OG0000178	P				CfOr49, CfOr89, CfOr90, CfOr91
OG0000204	P				CfOr71, CfOr72, CfOr73
OG0000234	P				CfOr76, CfOr77
OG0000185	Q	tlon_OR232				HsOr178, HsOr187	SinvOr206
OG0000248	R	tlon_OR010				HsOr186
OG0000215	S	tlon_OR403				HsOr180	SinvOr211
OG0000022	T	tlon_OR038, tlon_OR187, tlon_OR137, tlon_OR348, tlon_OR116, tlon_OR222			CfOr105, CfOr108, CfOr109, CfOr110	HsOr81, HsOr82, HsOr83, HsOr84, HsOr85, HsOr86	SinvOr74
OG0000179	T				CfOr103, CfOr104, CfOr106, CfOr107
OG0000205	T	tlon_OR154			CfOr102	HsOr78
OG0000050	U					HsOr118, HsOr87, HsOr88, HsOr89, HsOr90, HsOr91, HsOr92, HsOr93, HsOr95, HsOr96
OG0000058	U	tlon_OR247, tlon_OR016, tlon_OR120			CfOr124, CfOr125, CfOr126, CfOr127, CfOr135		SinvOr115
OG0000085	U	tlon_OR323, tlon_OR074, tlon_OR227			CfOr112		SinvOr108, SinvOr109, SinvOr110
OG0000123	U	tlon_OR325			CfOr138	HsOr119, HsOr120	SinvOr138, SinvOr139
OG0000125	U	tlon_OR138, tlon_OR355				HsOr122	SinvOr100, SinvOr98, SinvOr99
OG0000159	U	tlon_OR295, tlon_OR221			CfOr115, CfOr116		SinvOr85
OG0000160	U	tlon_OR245			CfOr122, CfOr123		SinvOr89, SinvOr90
OG0000161	U				CfOr128, CfOr130, CfOr131, CfOr132, CfOr133
OG0000182	U					HsOr105, HsOr106, HsOr107, HsOr108
OG0000183	U					HsOr109, HsOr110, HsOr111, HsOr112
OG0000206	U				CfOr113, CfOr114		SinvOr83
OG0000214	U					HsOr102, HsOr103, HsOr104
OG0000235	U				CfOr118		SinvOr97
OG0000244	U					HsOr98, HsOr99
OG0000245	U					HsOr116, HsOr117
OG0000004	V	tlon_OR263, tlon_OR266, tlon_OR067, tlon_OR108, tlon_OR250	AceOr262, AceOr264, AceOr266, AceOr267, AceOr268, AceOr269, AceOr272, AceOr276	AecOr247, AecOr248, AecOr249, AecOr250, AecOr251, AecOr253, AecOr254, AecOr256, AecOr259	CfOr176, CfOr177	HsOr148, HsOr152	SinvOr183, SinvOr184, SinvOr185
OG0000007	V	tlon_OR051, tlon_OR402, tlon_OR048, tlon_OR080, tlon_OR181, tlon_OR303, tlon_OR329, tlon_OR102, tlon_OR296, tlon_OR173, tlon_OR085	AceOr244, AceOr245, AceOr246	AecOr268, AecOr269, AecOr270, AecOr275	CfOr154, CfOr155, CfOr156	HsOr134	SinvOr166
OG0000010	V	tlon_OR215, tlon_OR055	AceOr280	AecOr263, AecOr264	CfOr161, CfOr162, CfOr165, CfOr166, CfOr167, CfOr168, CfOr169, CfOr170, CfOr171, CfOr172	HsOr142, HsOr144	SinvOr198, SinvOr200
OG0000031	V	tlon_OR385, tlon_OR248	AceOr256, AceOr257, AceOr258	AecOr242, AecOr243	CfOr181, CfOr182	HsOr157, HsOr158, HsOr159	SinvOr176, SinvOr177
OG0000041	V	tlon_OR255, tlon_OR225, tlon_OR315	AceOr248	AecOr265, AecOr266	CfOr159, CfOr160	HsOr139, HsOr141	SinvOr203
OG0000042	V	tlon_OR404	AceOr260, AceOr261	AecOr245, AecOr246	CfOr178, CfOr179, CfOr180	HsOr154, HsOr155	SinvOr190
OG0000044	V			AecOr286	CfOr140	HsOr125, HsOr126, HsOr127, HsOr128, HsOr129, HsOr171, HsOr172, HsOr173, HsOr174
OG0000054	V	tlon_OR236	AceOr250, AceOr253	AecOr233, AecOr236	CfOr185	HsOr162	SinvOr172, SinvOr173
OG0000055	V	tlon_OR302	AceOr251, AceOr254	AecOr234, AecOr237, AecOr239	CfOr184	HsOr161	SinvOr196
OG0000067	V	tlon_OR066	AceOr236	AecOr280, AecOr281	CfOr151	HsOr169, HsOr170	SinvOr161
OG0000069	V				CfOr141, CfOr142, CfOr143, CfOr144, CfOr145, CfOr146, CfOr147	HsOr124
OG0000103	V	tlon_OR142	AceOr231	AecOr287	CfOr148	HsOr123	SinvOr169
OG0000104	V		AceOr233	AecOr283, AecOr285	CfOr139	HsOr176	SinvOr162
OG0000105	V	tlon_OR123, tlon_OR230, tlon_OR189	AceOr234	AecOr284			SinvOr164
OG0000106	V	tlon_OR118	AceOr238	AecOr277, AecOr279	CfOr152		SinvOr160
OG0000107	V	tlon_OR128	AceOr249	AecOr232		HsOr164, HsOr165	SinvOr171
OG0000108	V	tlon_OR229	AceOr252	AecOr235	CfOr186	HsOr163	SinvOr170
OG0000109	V	tlon_OR086	AceOr255	AecOr240	CfOr183	HsOr160	SinvOr175
OG0000110	V	tlon_OR132, tlon_OR351	AceOr259	AecOr244		HsOr156	SinvOr179
OG0000111	V	tlon_OR265	AceOr277	AecOr260	CfOr175	HsOr146	SinvOr174
OG0000142	V	tlon_OR091	AceOr235		CfOr150	HsOr175	SinvOr163
OG0000143	V		AceOr247	AecOr267	CfOr158	HsOr135, HsOr136
OG0000144	V	tlon_OR369	AceOr279	AecOr262	CfOr173		SinvOr199
OG0000154	V	tlon_OR372		AecOr261	CfOr174	HsOr145	SinvOr195
OG0000184	V					HsOr131, HsOr132, HsOr167, HsOr168
OG0000195	V		AceOr243	AecOr272, AecOr273
OG0000199	V	tlon_OR213		AecOr276			SinvOr168
OG0000230	V		AceOr271	AecOr255
OG0000231	V		AceOr273	AecOr257
OG0000232	V		AceOr275	AecOr258
OG0000236	V				CfOr149, CfOr153
OG0000237	V				CfOr163, CfOr164
OG0000246	V					HsOr137, HsOr138
OG0000247	V					HsOr149, HsOr150
OG0000208	X	tlon_OR386			CfOr211	HsOr215
OG0000141	Y	tlon_OR392	AceOr171	AecOr165	CfOr53	HsOr66
