## Supplementary material for "Task-specific patterns of odorant receptor expression in worker antennae indicates a sensory filter regulating division of labor in ants": Dataset S3

### Sheet: Title_page
Supplementary information
Task-specific patterns of odorant receptor expression in worker antennae indicates a sensory filter regulating division of labor in ants
Marcel A. Caminer1, Romain Libbrecht1,2, Megha Majoe1, David Vuong Ho3, Susanne Foitzik1
1Institute of Organismic and Molecular Evolution, Johannes Gutenberg University Mainz, Germany
2Institut de Recherche sur la Biologie de l’Insecte, UMR 7261, CNRS, University of Tours, France
3Institute of Developmental and Neurobiology, Johannes Gutenberg University Mainz, Germany & Institute of Molecular Biology, IMB
This file contains one supplementary table:
Dataset S3. Summary of ant brain and antenna transcriptome data sets and mapping results.

### Sheet: RNA_seq_data
Sample ID	Colony ID	Category	No. individulas per colony	Tissue pooled	RNA concentration (ng/µl)	RIN	Raw reads (total)	Raw reads one strand	Trimmed	Trimmed retained %	Uniquely mapped reads number	Uniquely mapped reads %	Multimapping reads	Unmapped many mismatches %	Unmapped too short %	Unmapped other %
ANTEN-BB-N	BB (NY18 J239)	Nurse	≈ 128 workers, 2 queens	14 antennae	1	7.7	50424888	25212444	23435606	92.95	19842592	84.67	2.99	2.67	1.99	7.65
ANTEN-BB-F	BB (NY18 J239)	Forager	≈ 128 workers, 2 queens	14 antennae	1.192	7.3	39217970	19608985	18344851	93.55	15171830	82.7	3.02	2.54	1.8	9.89
ANTEN-BG-N	BG (NY18 I134)	Nurse	≈ 95 workers, 3 queens	14 antennae	0.674	3.5	40840578	20420289	19082977	93.45	16719738	87.62	3.08	2.84	1.8	4.62
ANTEN-BG-F	BG (NY18 I134)	Forager	≈ 95 workers, 3 queens	14 antennae	0.671	7.3	45787132	22893566	21108578	92.2	18134435	85.91	3.28	2.95	2.24	5.55
ANTEN-GG-N	GG (NY18 J278)	Nurse	≈ 143 workers, 1 queen	14 antennae	0.834	7.4	45454936	22727468	21102694	92.85	17717411	83.96	3.07	2.81	2.26	7.85
ANTEN-GG-F	GG (NY18 J278)	Forager	≈ 143 workers, 1 queen	14 antennae	0.874	3.2	39832828	19916414	18486934	92.82	15616960	84.48	2.99	2.7	2.09	7.7
ANTEN-GO-N	GO (NY18 E110)	Nurse	≈ 100 workers, 1 queen	12 antennae	0.807	7.6	41827828	20913914	19451059	93.01	17269715	88.79	3.23	2.91	2.32	2.69
ANTEN-GO-F	GO (NY18 E110)	Forager	≈ 100 workers, 1 queen	14 antennae	0.73	7.3	45041446	22520723	20638573	91.64	18110273	87.75	3.47	2.9	2.15	3.68
ANTEN-OO-N	OO (NY18 J282)	Nurse	≈ 130 workers, 1 queen	14 antennae	0.605	6.8	46227752	23113876	21316400	92.22	18851166	88.44	3.09	3.29	2.25	2.88
ANTEN-OO-F	OO (NY18 J282)	Forager	≈ 130 workers, 1 queen	14 antennae	0.838	3.1	42050968	21025484	19520398	92.84	17014868	87.16	3.26	4.31	2.21	3
ANTEN-YB-N	YB (NY18 J350)	Nurse	≈ 125 workers, 4 queens	14 antennae	0.61	7.8	40318178	20159089	18597556	92.25	16138302	86.78	2.94	5.05	2.12	3.07
ANTEN-YB-F	YB (NY18 J350)	Forager	≈ 125 workers, 4 queens	14 antennae	0.988	7.4	41141672	20570836	18934263	92.04	16249255	85.82	3.29	5.59	2.17	3.07
ANTEN-YY-N	YY (NY18 J350)	Nurse	≈ 50 workers, 1 queen	14 antennae	0.585	7.1	43754108	21877054	20191141	92.29	16254479	80.5	3.05	2.72	2.08	11.6
ANTEN-YY-F	YY (NY18 J350)	Forager	≈ 50 workers, 1 queen	14 antennae	0.663	7	45737812	22868906	21087990	92.21	17342043	82.24	3.14	2.71	1.97	9.9
BRAIN-BB-N	BB (NY18 J239)	Nurse	≈ 128 workers, 2 queens	7 brains	2.01	7.1	51557782	25778891	23834105	92.46	21186217	88.89	3.14	2.89	1.93	3.11
BRAIN-BB-F	BB (NY18 J239)	Forager	≈ 128 workers, 2 queens	7 brains	1.354	6.8	43778140	21889070	20058565	91.64	17575945	87.62	3.27	2.83	2.25	3.98
BRAIN-BG-N	BG (NY18 I134)	Nurse	≈ 95 workers, 3 queens	7 brains	1.45	7	45290852	22645426	20780942	91.77	17401385	83.74	3.08	2.62	2.12	8.4
BRAIN-BG-F	BG (NY18 I134)	Forager	≈ 95 workers, 3 queens	7 brains	0.676	7.8	41851484	20925742	19316642	92.31	15010351	77.71	2.95	2.76	6.88	9.66
BRAIN-GG-N	GG (NY18 J278)	Nurse	≈ 143 workers, 1 queen	7 brains	1.071	3	44571664	22285832	20504226	92.01	17578734	85.73	3.16	2.95	2.13	5.98
BRAIN-GG-F	GG (NY18 J278)	Forager	≈ 143 workers, 1 queen	7 brains	1.547	5.1	47870768	23935384	22042254	92.09	18697220	84.82	3.1	2.86	1.9	7.28
BRAIN-GO-N	GO (NY18 E110)	Nurse	≈ 100 workers, 1 queen	6 brains	0.991	7	47066480	23533240	21502782	91.37	18658210	86.77	3.11	2.78	2.65	4.63
BRAIN-GO-F	GO (NY18 E110)	Forager	≈ 100 workers, 1 queen	7 brains	2.963	6.7	45362364	22681182	20583185	90.75	17882369	86.88	3.23	2.91	2.27	4.66
BRAIN-OO-N	OO (NY18 J282)	Nurse	≈ 130 workers, 1 queen	7 brains	1.239	7	42846664	21423332	19654308	91.74	16651034	84.72	3.04	3.29	2.08	6.83
BRAIN-OO-F	OO (NY18 J282)	Forager	≈ 130 workers, 1 queen	7 brains	2.743	5.6	41178340	20589170	18948177	92.03	16323075	86.15	3.2	4.61	2.25	3.74
BRAIN-YB-N	YB (NY18 J350)	Nurse	≈ 125 workers, 4 queens	7 brains	0.51	7.1	38612124	19306062	17755578	91.97	14854054	83.66	3.04	4.82	2.08	6.35
BRAIN-YB-F	YB (NY18 J350)	Forager	≈ 125 workers, 4 queens	7 brains	1.449	6.3	38511732	19255866	17616294	91.49	14665805	83.25	3.08	5.8	2.06	5.76
BRAIN-YY-N	YY (NY18 J350)	Nurse	≈ 50 workers, 1 queen	7 brains	1.631	6.4	45237720	22618860	20737666	91.68	17527580	84.52	3.09	2.75	2.1	7.5
BRAIN-YY-F	YY (NY18 J350)	Forager	≈ 50 workers, 1 queen	7 brains	1.148	7.1	41165720	20582860	18874808	91.7	16342617	86.58	3.14	2.86	2.11	5.26
